# SARS-CoV-2 virus infection of *Peromyscus leucopus* demonstrates that infection tolerance is not limited to agents for which deermice are reservoirs

**DOI:** 10.64898/2026.03.13.711660

**Authors:** Ana Milovic, Johannes S. Gach, Ioulia Chatzistamou, Gema M. Olivarria, Thomas E. Lane, Donald N. Forthal, Alan G. Barbour

## Abstract

The North American deermouse *Peromyscus leucopus* is reservoir for several zoonotic agents, including bacterial, protozoan, and viral. It is remarkable for indiscernible or limited fitness consequences of these infections, a trait known as infection tolerance. But experimental infections have largely been of pathogens that *P. leucopus* naturally harbors. We asked whether infection tolerance extended to an agent, like SARS-CoV-2 virus, it had presumably not encountered before. Following protocols for experiments with mice and hamsters, we infected 8 female and 8 male *P. leucopus* of heterogeneous stock and compared responses of these animals on days 3 or 6 to those of 14 controls inoculated with virus-free medium. Serologic and virologic confirmation of infection was obtained for all exposed deermice. Moderate inflammation in lungs was histologically evident in infected animals, but no histological changes were noted in brains, even when viral RNA was present. Fourteen (88%) animals displayed no or only mild sickness; two had more severe illness. Genome-wide RNA-seq revealed an interferon-stimulated response on day 3 superceded mainly by a cell-mediated response by day 6. In brains transcription of the interferon-stimulated genes *Isg15* and *Mx2* positively correlated with viral RNA levels. The findings confirmed susceptibility of this species of *Peromyscus* to SARS-CoV-2 virus. For most infected outbred animals the immune response was swift and effective in controlling the pathogen and without evidence of excessive inflammation. Whatever is the basis for *P. leucopus’* trait of infection tolerance, it extended to at least one pathogen that for it would be novel.

**Importance:** *Peromyscus leucopus* is North American rodent that is reservoir for several agents of human disease, while exhibiting minimal illness, a phenotype termed infection tolerance. Whether this trait is pathogen-specific or represents a broader strategy has remained uncertain. By experimentally infecting *P. leucopus* with SARS-CoV-2 virus, which it is unlikely to have encountered, we investigated whether infection tolerance extends to a novel virus. Despite disseminated infection and lung pathology, most animals showed only mild or no disease. Expression analyses revealed early interferon-stimulated responses followed by cell-mediated responses with only limited production of inflammatory mediators interferon-gamma and nitric oxide synthase 2. Compared with results with a mouse model of infection, deermice displayed higher baseline expression of antiviral genes and quicker resolution of interferon responses. These findings suggest that infection tolerance is a strategy that limits immunopathology generally while resisting microbes, which has implications for understanding reservoir competence and host resilience.
