## Supplemental Table 2 for "SARS-CoV-2 virus infection of *Peromyscus leucopus* demonstrates that infection tolerance is not limited to agents for which deermice are reservoirs"

### Sheet: Sheet1
Table S2. GO terms associated with descriptions of processes and pathways
Term	Description
Lung Day 3
GO:0009615	response to virus
GO:0035456	response to interferon-beta
GO:0045071	negative regulation of viral genome replication
GO:0042742	defense response to bacterium
GO:0032479	regulation of type I interferon production
WP1253	Type II interferon signaling IFNG
GO:0060759	regulation of response to cytokine stimulus
GO:0001906	cell killing
GO:0062207	regulation of pattern recognition receptor signaling pathway
GO:0019882	antigen processing and presentation
GO:0060760	positive regulation of response to cytokine stimulus
R-MMU-1169408	ISG15 antiviral mechanism
GO:0050727	regulation of inflammatory response
mmu04620	Toll-like receptor signaling pathway - Mus musculus (house mouse)
GO:0001818	negative regulation of cytokine production
mmu04623	Cytosolic DNA-sensing pathway - Mus musculus (house mouse)
GO:0035455	response to interferon-alpha
GO:0050688	regulation of defense response to virus
mmu05167	Kaposi sarcoma-associated herpesvirus infection - Mus musculus (house mouse)
GO:0032606	type I interferon production
Lung Day 6
GO:0009615	response to virus
GO:0001906	cell killing
GO:0042269	regulation of natural killer cell mediated cytotoxicity
mmu04650	Natural killer cell mediated cytotoxicity - Mus musculus (house mouse)
R-MMU-380108	Chemokine receptors bind chemokines
GO:0002683	negative regulation of immune system process
mmu05162	Measles - Mus musculus (house mouse)
mmu05332	Graft-versus-host disease - Mus musculus (house mouse)
mmu05340	Primary immunodeficiency - Mus musculus (house mouse)
GO:0042832	defense response to protozoan
mmu05144	Malaria - Mus musculus (house mouse)
GO:0002694	regulation of leukocyte activation
mmu05163	Human cytomegalovirus infection - Mus musculus (house mouse)
Brain Day 3
GO:0051607	defense response to virus
GO:0051607	defense response to virus
GO:0009615	response to virus
mmu05160	Hepatitis C - Mus musculus (house mouse)
mmu05171	Coronavirus disease - COVID-19 - Mus musculus (house mouse)
mmu05171	Coronavirus disease - COVID-19 - Mus musculus (house mouse)
Brain Day 6
GO:0051607	defense response to virus
GO:0051607	defense response to virus
GO:0009615	response to virus
mmu05160	Hepatitis C - Mus musculus (house mouse)
mmu05171	Coronavirus disease - COVID-19 - Mus musculus (house mouse)
mmu05171	Coronavirus disease - COVID-19 - Mus musculus (house mouse)
