## Supplemental Table 7 for "SARS-CoV-2 virus infection of *Peromyscus leucopus* demonstrates that infection tolerance is not limited to agents for which deermice are reservoirs"

### Sheet: Sheet1
Table S7. Dryad Digital repository datasets
Title of the dataset	DOI
Peromysus leucopus and Mus musculus transcriptomic analysis of lungs infected with Sars-CoV-2	https://doi.org/10.5061/dryad.cc2fqz6mm
Transcriptome of Peromyscus leucopus brain and lungs infected with SARS-CoV-2	https://doi.org/10.5061/dryad.4j0zpc8sk
SARS-CoV-2 virus infection of Peromyscus leucopus - differentially expressed genes	https://doi.org/10.5061/dryad.9ghx3ffzn
Protein coding sequences (CDS) of the genome of a Peromyscus leucopus	https://doi.org/10.5061/dryad.fqz612k44
Protein coding sequences (CDS) of the genome of a Mus musculus	https://doi.org/10.5061/dryad.hdr7sqvwr
